# Plant-parasitic nematodes produce functional mimics of plant PSK peptides to facilitate parasitism

**DOI:** 10.64898/2026.04.04.713059

**Authors:** Yali Zhang, Dadong Dai, Vera Putker, Lena M. Müller, Sagar Bashyal, Shahid Siddique

## Abstract

Root-knot nematodes are obligate plant parasites that cause substantial agricultural losses worldwide. They induce highly specialized, metabolically hyperactive feeding sites within host roots, which serve as their sole source of nutrients throughout their life cycle. The formation and maintenance of these feeding sites depend on the manipulation of host developmental pathways by nematode-derived secretions. Phytosulfokines (PSKs) are small plant peptide hormones that regulate cell division, tissue expansion, and growth responses, processes essential for feeding site development. Here, we identify root-knot nematode genes predicted to encode peptides with a conserved PSK functional motif. These genes are predominantly expressed during the early stages of infection and localize to secretory glands, suggesting a role in early parasitism. Moreover, silencing PSK-like gene expression reduces root gall formation and nematode reproduction. Together, these findings reveal that root-knot nematodes deploy PSK-like peptides as virulence factors to promote successful parasitism, providing the first report of PSK peptide mimicry in any plant pathogen.
