## Supplementary Table 1 for "Plant-parasitic nematodes produce functional mimics of plant PSK peptides to facilitate parasitism"

### Sheet: Plants
Species	Name	Gene_ID	UniProt_ID	Pos3	Terminal	Motif_length	Protein_len	Signal peptide	Protein_len	Protein sequence	Pos3	Terminal	Motif_len	Protein_len	Has_signal_peptide_like	Protein_sequence
A. thaliana	AtPSK1	Q9LMY9	At1g13590	I	Q	6	87	TRUE	87	MMKTKSEVLIFFFTLVLLLSMASSVILREDGFAPPKPSPTTHEKASTKGDRDGVECKNSDSEEECLVKKTVAAHTDYIYTQDLNLSP
A. thaliana	AtPSK2	O81003	At2g22860	I	Q	6	87	TRUE	87	MANVSALLTIALLLCSTLMCTARPEPAISISITTAADPCNMEKKIEGKLDDMHMVDENCGADDEDCLMRRTLVAHTDYIYTQKKKHP
A. thaliana	AtPSK3	Q8LA14	At3g44735	I	Q	6	81	TRUE	81	MKQSLCLAVLFLILSTSSSAIRRGKEDQEINPLVSATSVEEDSVNKLMGMEYCGEGDEECLRRRMMTESHLDYIYTQHHKH
A. thaliana	AtPSK4	Q9M2Y0	At3g49780	I	Q	6	79	TRUE	79	MGKFTTIFIMALLLCSTLTYAARLTPTTTTALSRENSVKEIEGDKVEEESCNGIGEEECLIRRSLVLHTDYIYTQNHKP
A. thaliana	AtPSK5	Q9FEB4	At5g65870	I	Q	6	77	TRUE	77	MVKFTTFLCIIALLLCSTLTHASARLNPTSVYPEENSFKKLEQGEVICEGVGEEECFLIRRTLVAHTDYIYTQNHNP
A. thaliana	AtPSK6	B3H4C2	At2g22942	I	Q	6	109	TRUE	109	MSKINILIVAAVLLSSVVLASVARPDSTLQSKSTEIEKNCETDECLMKTTSDAHLDYIYTQNPPPRAPKEMETKCETEECLMKTTSDAHLDYIYTQTHPPKPHAFKVNP
A. thaliana	AtPSK7 (Pseudogene)	Q9SZG4	At4g37720	I	H	6	87	TRUE	87	MANLSTLITIALLLCATMLTCSARPEPAYFASFTTSPADTLSLEMIESKLHEVAGESCDKEDDEDCLVRRTLTAHLDYIYTHKNNHH
S. lycopersicum	SlPSK1	Q7PCA9	Solyc09g009130	I	Q	6	90	TRUE	90	MEQKNIFFLLSLMVLLLISYTTTARLLPTINSQESNGIISNNPISSQVQEDFNDLMGIEECEEKDEICFKRRMTAEAHLDYIYTQHKPKH
S. lycopersicum	SlPSK2	Q7PCA7	Solyc11g066880	I	Q	6	98	TRUE	98	MMKQNVYFVLLLLVSMIISSQASSRFLVNNLQVEKEAKLTNKSSDGDSIEKMRSTNLNRLMGLEEYSCEDENDQECIKRRVLVEAHLDYIYTQHHNHP
S. lycopersicum	SlPSK3	Q7PCA6	Solyc02g092110	I	Q	6	82	TRUE	82	MSKASASFFFIILLLCFALSYAARPNPLFHEATLNNIQHQDVVEPKEVGKEESCKGVKEEECLERRTLAAHLDYIYTQNQNP
S. lycopersicum	SlPSK3L	Q7PCA8	Solyc02g092120	I	Q	6	83	TRUE	83	MSKANTSFFFIILLLCFALSYASRPAPAFHEASLNIDHHQDHVRESKQVANEESCNGGQDEECLERRNLAAHLDYIYTQNQNP
S. lycopersicum	SlPSK4	A0A3Q7ERZ1	Solyc01g106830	I	Q	6	83	TRUE	83	MAKLNTFCMIAFLLFLALTCASSRPVRAPYRDVTPMEHTKDKAAMKEDVEDRCEGPGGEEECLMRRTLEAHLDYIYTQRHKQP
S. lycopersicum	SlPSK5	A0A3Q7ILM9	Solyc10g083580	I	Q	6	92	TRUE	92	MKPIINSSLISSFIILLLISQIVSVRLPPTTIQDNNKIEANGIIHSIPTQEDDFTNLMGMEKCEDRDEVCLNRRMVAEAHLDYIYTQNKPKP
S. lycopersicum	SlPSK6	A0A3Q7H2W4	Solyc06g074540	I	Q	6	137	TRUE	137	MLYIQDTFSFHNPSIFTLYLSLKFSNLKLTKLLLIILMMKQLSISCFLVFLNMFLFVFLSPASSSRYFLSTISEVKEDIKQEKVNLSLHTVDHMETNDSLNKLMGLEECVEEDGECMKRRVVAEAHLDYIYTQSHNH
S. lycopersicum	SlPSK7	A0A3Q7G8I6	Solyc04g077580	I	Q	6	81	TRUE	81	MSKLCTIFVVAFLLCFNTLTFAVRPNSFSVLDPKIQVASEGKVEIKEAKCEGVEEEECLKRRTMAAHLDYIYTQSINNNHP
G. max	GmPSK18	Q7PCB0		I	Q	6	79	TRUE	79	MSKVVTLFTLALLLSFNLIHASRPNPSLNVVSSSHEDVAATKEEIDEESCEEGTEECLIRRTLAAHVDYIYTQKHKPKP
G. max	GmPSK14	A0A0R0EAV9		I	Q	6	85	TRUE	85	MKMSSKVTSATLCLAVLFLFLTFTYAGRLGPASSSITSIKTQHGVLEEEKLDVEETCDGIGEEECLMRRTLVAHTDYIYTQKHKP
G. max	GmPSK15	I1LEC9		I	Q	6	85	TRUE	85	MKMSSKVTGATLCLAVLFLFLTFTYAGRLGPASSSITSIKTQHGVLEEEKLDVEETCDGIGEEECLMRRTLVAHTDYIYTQKHKP
G. max	GmPSK22	C6TKG2		I	Q	6	77	TRUE	77	MSKITVLFFTVLFLCCMITHSTRPQPAFHKESLVSTLHQDAEEVDESCEGIKEEECLIRRTLTAHIDYIYTQKHNNP
G. max	GmPSK23	I1J9G6		I	Q	6	77	TRUE	77	MSKVTILFFTVLFLCCMITHSTRPEPALYKESLVSTHPQDVEEVDESCEGFKEEECLMRRTLTAHIDYIYTQKHNNP
G. max	GmPSK20	I1MVI9		I	Q	6	78	TRUE	78	MTKVTALFFTLLLCSMLVHAMSIRLEPAFHQESLAKPHQQSVEAVDESCEGVGEDECLMRRTLAAHVDYIYTQKHNNP
G. max	GmPSK17	K7MNJ8		I	Q	6	82	TRUE	82	MSKLATLLTLALLLSFNLIYASRPNPSLISVSSLHGDVAATKAEEIDGESCEEGTEECLARRTLAAHLDYIYTQKDKLGQHS
G. max	GmPSK16	K7KT52		I	Q	6	80	TRUE	80	MSKLATFLYLLICFGLTYASRPNVEFDAIISPHRDVSAYKTALAVLDDESCEGIDGSEECLMRRTLVAHVDYIYTQKHKP
G. max	GmPSK12	A0A0R0GNS2		I	Q	6	83	TRUE	83	MKQPIVLFFFVLLLSSFLASSRLLEPLKGEKEVEVNENAIPQSSDMEELIGSEECYMKDEECTSRRMMVEAHLDYIYTQHHKH
G. max	GmPSK9	I1LTR7		I	Q	6	94	TRUE	94	MKLSLHLGALLFFLFFLVSSSKLSARPLTTEQGRNRSKLNEVSGEDFVLELEGGESLKQLLGVEGCKSGDEECLQRRMTIEAHLDYIYTQHHKP
G. max	GmPSK10	I1MS63		I	Q	6	93	TRUE	93	MKISLHLGALLFFLFFLVSSSKLSARPLTTEQGRDRSKLNEVSGEDLVLELEGGESLKLLGVEDCKSGDEECLQRRMTLAAHLDYIYTQHHKP
G. max	GmPSK8	I1LTR8		I	Q	6	93	TRUE	93	MKLSLHLGALLFFLFFLVSSSKLSARPLTTEQGRNRSKLNEVSGEDFVLELEGGESLKLLGVEGCKSGDEECLQRRMTIEAHLDYIYTQHHKP
G. max	GmPSK13	K7LHS9		I	Q	6	170	FALSE	170	MKEKNMIGIKISIKVIIQTKISHHIASEYSASLRQNPLVSLFHLFIPFFKPSLRHAYLFSFALIHLYWSLSHSLNIEPMKQQIGLLFFVLLLSSFLASARLLEPLKGPRQGEKEVEINENAFPQSSHELKDDMEELMGSEECYMKDEECISRRMMVEAHLDYIYTQHHKP
G. max	GmPSK11	I1LZF8		I	Q	6	89	TRUE	89	MKQPIVLFFFVLLLSSFLASSRLLEPLKGKGPRQGEKEVEVNENAIPQSSDMEELIGSEECYMKDEECTSRRMMVEAHLDYIYTQHHKH
G. max	GmPSK21	A0A0R0JTM8		I	Q	6	63	FALSE	63	MLVHAMSIRPEPAFHQESLAKPHQQSAEAVDESCEGVGEDECLMRRTRAAHVDYIYTQKHNNP
G. max	GmPSK19	I1MXG3		I	Q	6	60	FALSE	60	MPPGLNPSLKVFSSLREDVAATKEEINEESCEEGTEECLIRRTLAAHVDYIYTQKHKPKP
G. max	GmPSK2	K7K2B3		V	Q	6	94	TRUE	94	MARCITILFFVIYVLLFTVVGGRSLFMINTNISPDSVPHRPVSSSHVTTAPLEKTRFNDDGGACKGLDRTECVAKTTMVAHTDYVYTQDINNGP
G. max	GmPSK3	K7K7Z3		V	Q	6	94	TRUE	94	MARCITIVVFYVIYVLLFTVVEGRSLFMINTNSPDVVPHRPVSSSHVTTMSLEKTRFNDDGGACKGLDRTECVVKTTMVAHTDYVYTQDINNGP
G. max	GmPSK1	A0A0R0L7T0		V	Q	6	68	FALSE	68	MINTNISPDSVPHRPVSSSHVTTAPLEKTRFNDDGGACKGLDRTECVAKTTMVAHTDYVYTQDINNGP
G. max	GmPSK7	K7L6M5		V	N	6	77	TRUE	77	MRLLMPAALFLFLMFSFNVICVFQGEALISEGVVASGSSATIAGGCEKQRGECKEESGESQESVFENEDYVYTNSLP
G. max	GmPSK6	A0A0R0JKY7		I	N	6	75	TRUE	75	MRLSKPALLLFLVFIFTVVQGQAVTNERVVCSKSSTTVRRSGGCEKQGFEYKEGNGGLEDTVLENEDYIYTNFLP
G. max	GmPSK5	K7KLM1		I	N	6	77	TRUE	77	MRLSKPTLLLFLVFIFTTVQGQAVTNERVVGSESVVSFELRRSGGCEKQGFEYREGNGGLEDTVLENEDYIYTNSLP
G. max	GmPSK4	K7KLM2		I	N	6	72	TRUE	72	MRLSKPTLLLFLVFIFTTVQGQAVTNERVVGSESVRRSGGCEKQGFEYREGNGGLEDTVLENEDYIYTNSLP
										Red: Extra sequence upfront of signal peptide sequence

### Sheet: Nematodes
Species	Name	Gene_ID	Motif class	To annotate	Pos3	Terminal	Motif_length	Protein_len	Signal peptide	Protein sequence
Meloidogyne incognita	MiPSK_alpha	Mi_34605.1	DYIYTQ	alpha	I	Q	6	77	TRUE	MTKIFNSYFILLIFIGLIMIDQMNIVSSSIINKREVNNGKKKAVENGGKKIKITTTKPTTINPTTEDKKHIDYIYTQ
Meloidogyne incognita	MiPSK_delta	Mi_38744.1	DYIYTN	delta	I	N	6	77	TRUE	MTKIFNSYFILLIFIGLIVIDQMNIVSSSIINKREVNNGKKKTVENGGKKIKITTIKPTTINPTTEDKKHIDYIYTN
Meloidogyne incognita	MiPSK_theta	Mi_40759.1	DYIYDN	theta	I	N	6	85	TRUE	MTKIFNSYFILLIFIGLIVIDQINIASSSPTNKKEANNGKDKNTGNKSNKSKITTIKPTTEEVKHLDYIYDNGGDNGKVPSRLCL
Meloidogyne incognita	MiPSK_omega1	Mi_38762.1	DYVYDN	omega1	V	N	6	75	TRUE	MTKIFNSYFILLIFIGLIVIDQINIVSSSPTSKKEANNGKDKNTGNKSNKSKITTIKPTTEEVKHLDYVYDNGGR
Meloidogyne incognita	MiPSK_omega2	Mi_34624.1	DYVYDN	omega2	V	N	6	75	TRUE	MTKIFNSYFILLIFIGLIVIDQINIVSSSPTSKKEANNGKDKNTGNKSNKSKITTIKPTTEEVKHLDYVYDNGGR
Meloidogyne enterlobii	MePSK_alpha	scaffold10817_cov186.g14163	DYIYTQ	alpha	I	Q	6	76	TRUE	MTKIFNSYFILLIFIGLIVIDQMNIVSSSIINKRDVNGKKKTVENEGKKIKITTIKPTTINPTTEDRKHIDYIYTQ
Meloidogyne enterlobii	MePSK_delta	A0A6V7WG36	DYIYTN	delta	I	N	6	76	TRUE	MTKIFNSYFILLIFIGLIVIDQMNIVSSSIINKRDVNGKKKTVENGGKKIKITTIKPTTINPTTEDKKHIDYIYTN
Meloidogyne enterlobii	MePSK_gamma_like	A0A6V7WXP1	DYVYT	gamma_like	V	T	5	67	TRUE	MTKIFNSYFILLIFVGLIVIDQMNIVSSSPINKKEKDKNTGNKSNKSKITTIKPTTADKKHPDYVYT
Meloidogyne enterlobii	MePSK_theta	A0A6V7UBU1	DYIYDN	theta	I	N	6	85	TRUE	MTKIFNSYFILLIFIGLIVIDQINIASSSPTNKKEANNGKDKNTGNKSNKSKITTIKPTTEEVKHLDYIYDNGGDNGKVPSRLCL
Meloidogyne enterlobii	MePSK_omega	A0A6V7VRK4	DYVYDN	omega	V	N	6	75	TRUE	MTKIFNSYFILLIFIGLIVIDQINIVSSSPTSKKEANNGKDKNTGNKTNKSKITTIKPTTTDKKHLDYVYDNGGR
Meloidogyne floridensis	MfPSK_alpha	Mf.1.1.scaf00515	DYIYTQ	alpha	I	Q	6	77	TRUE	MTKIFNSYFILLIFIGLIVIDQMNIVSSSIINKREVNNGKKKAVENGGKKIKITTTKPTTINPTTEDKKHIDYIYTQ
Meloidogyne floridensis	MfPSK_omega	scf7180000421418.g6870	DYVYDN	omega	V	N	6	75	TRUE	MTKIFNSYFILLIFIGLIVIDQINIVSSSPTSKKEANNGKDKNTGNKSNKSKITTIKPTTEEVKHLDYVYDNGGR
Meloidogyne javanica	MjPSK_alpha1	Mj_24830.1	DYIYTQ	alpha1	I	Q	6	77	TRUE	MTKIFNSYFILLIFIGLIVIDQMNIVSSSIINKREVNNGKKKAVENGGKKIKITTTKPTTINPTTEDKKHIDYIYTQ
Meloidogyne javanica	MjPSK_alpha2	Mj_24829.1	DYIYTQ	alpha2	I	Q	6	77	TRUE	MTKIFNSYFILLIFIGLIVIDQMNIVSSSIINKREVNNGKKKAVENGGKKIKITTTKPTTINPTTEDKKHIDYIYTQ
Meloidogyne javanica	MjPSK_alpha3	Mj_47993.1	DYIYTQ	alpha3	I	Q	6	77	TRUE	MTKIFNSYFILLIFIGLIVIDQMNIVSSSIINKREVNNGKKKTVENGGKKIKITTIKPTTINPKTGEVKHIDYIYTQ
Meloidogyne javanica	MjPSK_gamma_like	Mj_11247.1	DYVYT	gamma_like	V	T	5	71	TRUE	MTKIFNSYFILLIFIGLIVIDQINIVSSSPINKKEANNGKDKNTGNKSNKSKITTIKPTTEKVKHPDYVYT
Meloidogyne javanica	MjPSK_delta	Mj_40824.1	DYIYTN	delta	I	N	6	77	TRUE	MTKIFNSYFILLIFIGLIVIDQMNIVSSSIINKREVNNGKKKTVENGGKKIKITTIKPTTINPTTEDKKHIDYIYTN
Meloidogyne javanica	MjPSK_omega_like	Mj_24854.1	EVFYDN	omega_like	F	N	6	69	TRUE	MTKIFNYFILLIFIGLIVIDQINIASSSPTSKKEANNGKNKNTGNKSNKSKITTIKPTTEEVFYDNGGR
Meloidogyne arenaria	MaPSK_alpha1	Ma_55569.1	DYIYTQ	alpha1	I	Q	6	77	TRUE	MTKIFNSYFILLIFIGLIVIDQMNIVSSSIINKREVNNGKKKAVENGGKKIKITTTKPTTINPTTEDKKHIDYIYTQ
Meloidogyne arenaria	MaPSK_alpha2	Ma_16855.1	DYIYTQ	alpha2	I	Q	6	77	TRUE	MTKIFNSYFILLIFIGLIVIDQMNIVSSSIINKREVNNGKKKAVENGGKKIKITTTKPTTINPTTEDKKHIDYIYTQ
Meloidogyne arenaria	MaPSK_alpha3	Ma_16854.1	DYIYTQ	alpha3	I	Q	6	77	TRUE	MTKIFNSYFILLIFIGLIVIDQMNIVSSSIINKREVNNGKKKAVENGGKKIKITTTKPTTINPTTEDKKHIDYIYTQ
Meloidogyne arenaria	MaPSK_alpha4	Ma_12917.1	DYIYTQ	alpha4	I	Q	6	77	TRUE	MTKIFNSYFILLIFIGLIMIDQMNIVSSSIINKREVNNGKKKNVENGEKRIKITTKKPTTINPTTEDKKHIDYIYTQ
Meloidogyne arenaria	MaPSK_alpha5	Ma_12918.1	DYIYTQ	alpha5	I	Q	6	77	TRUE	MTKIFNSYFILLIFIGLIMIDQMNIVSSSIINKREVNNGKKKNVENGEKRIKITTKKPTTINPTTEDKKHIDYIYTQ
Meloidogyne arenaria	MaPSK_alpha6	Ma_12919.1	DYIYTQ	alpha6	I	Q	6	77	TRUE	MTKIFNSYFILLIFIGLIMIDQMNIVSSSIINKREVNNGKKKNVENGEKRIKITTKKPTTINPTTEDKKHIDYIYTQ
Meloidogyne arenaria	MaPSK_theta	Ma_12898.1	DYIYDN	theta	I	N	6	76	TRUE	MTKIFNSYFILLIFIGLIVIDQMNIVVSSSPINKKEANNGKDKNTGNKSNKSKITTIKPTTEEVKHLDYIYDNGGR
Meloidogyne arenaria	MaPSK_gamma_like	Scaff7729g064494	DYVYT	gamma_like	V	T	5	71	TRUE	MTKIFNSYFILLIFIGLIVIDQINIVSSSPINKKEANNGKDKNTGNKSNKSKITTIKPTTEKVKHPDYVYT
Meloidogyne arenaria	MaPSK_delta	Ma_60416.1	DYIYTN	delta	I	N	6	77	TRUE	MTKIFNSYFILLIFIGLIVIDQMNIVSSSIINKREVNNGKKKTVENGGKKIKITTIKPTTINPTTEDKKHIDYIYTN
Meloidogyne arenaria	MaPSK_omega1	tig00001778.g47593.t1	DYVYDN	omega	V	N	6	75	TRUE	MTKIFNSYFILLIFIGLIVIDQINIVSSSPTSKKEANNGKDKNTGNKSNKSKITTIKPTTEEVKHLDYVYDNGGR
Meloidogyne arenaria	MaPSK_omega_like	Ma_16833.1	EVFYDN	omega_like	F	N	6	69	TRUE	MTKIFNYFILLIFIGLIVIDQINIASSSPTSKKEANNGKNKNTGNKSNKSKITTIKPTTEEVFYDNGGR
Pratylenchus vulnus	PvPSK_alpha		DYIYTQ	alpha	I	Q	6	66	TRUE	MASMTKFLSIFLLAAFILMQLAKASPVHGSNASSASSSESAERISISEEVQNVEKRQAGLDYIYTQ
Heterodera glycines	HgX12-PSKalpha-like	X12Gene_3895	DYIYTE	alpha/delta_like1	I	E	6	129	TRUE	MFKIFVLFNAFLLINLAITDVQAILDNTELLDPDNKRFKALIARAIDKMNRESTKPFLYMPVNKILTVNTMHGNNYVMKMVVGESKCVKEKPLQLPPKIDYTNCEAKADPAAPRKQDYIYTECVCGKLW
Heterodera glycines	Hg3-PSKalpha-like	evm.model.contig_213.11	DYIYTE	alpha/delta_like2	I	E	6	128	TRUE	MFKIFVLFNAFLLINLAITDVQALLDNTELLDPNDKRFKALIARAIDKMNRESIKPFLYMPVNKILTVNTMHGNNYVMKMVVGESKCVKKEPLQLPPKIDYTNCEAKADPAAPKQDYIYTECVCGKLW
Heterodera glycines	Hg5-PSKomega-like	Hg02621.1	DYNYTE	zeta	N	E	6	128	TRUE	MFEIFVLFNAFLLINLAITDVQALLDNTELLDPNDKRFKALVARVIDKMNRESTKPFLYMPVNKILTVNTMHGNNYVMKMVVGESKCVKKEPLQPPPKIDYTNCEAKADPAAPKQDYNYTECVCGKLW
