## Supplementary Table 2 for "Plant-parasitic nematodes produce functional mimics of plant PSK peptides to facilitate parasitism"

### Sheet: Sheet1
Primer	Sequence
qRT-Mi-PSKalpha-F	AGAGAGGTTAATAATGGGAAGA
qRT-Mi-PSKalpha-R	CCTCTGTTGTAGGATTTATTGT
qRT-Mi-PSKdelta-F	GAGAGGTTAATAATGGGAAGAA
qRT-Mi-PSKdelta-R	GTTTTTTATCCTCTGTTGTAGG
qRT-Mi-PSKtheta-F	GAGGCTAATAATGGGAAGGAC
qRT-Mi-PSKtheta-R	GTCAAGATGTTTAACCTCTTCT
qRT-Mi-PSKomega-F	CACCAACAAGTAAAAAAGAGGC
qRT-Mi-PSKomega-R	CTCCCCCCATTATCATAAACA
qRT-Mi-dsPSKalpha/delta-F	GAGAGGTTAATAATGGGAAGAAA
qRT-Mi-dsPSKalphe/delta-R	CTGTTGTAGGATTTATTGTTGTAG
qRT-Mi-dsPSKtheta-F	GCTTCTTCTTCACCAACAA
qRT-Mi-dsPSKtheta-R	TCATAAACATAGTCGGGATGG
qRT-Mi-dsPSKomega-F	TTCTTCTTCACCAACAAGTAA
qRT-Mi-dsPSKomega-R	TTATCTCCCCCCATTATCATAAA
qRT-Mi18S-F	ACTTGACGGGAGCATAATCG
qRT-Mi18S-R	CGGCCTCAAAGAGAACAGTC
T7-Mi-PSK-general-F	ggcTAATACGACTCACTATAGGGATGACTAAAATATTTAATTCTT
T7-Mi-PSK-alphe/delta-R	ggcTAATACGACTCACTATAGGGTTATTGTGTATAAATATAGTCAA
T7-Mi-PSK-theta-R	ggcTAATACGACTCACTATAGGGTCATAAACATAGTCGGGA
T7-Mi-PSK-omega-R	ggcTAATACGACTCACTATAGGGTTATCTCCCCCCATTATC
T7-GFP-F	tatactTAATACGACTCACTATAGGGACGTAAACGGCCACAAGTTC
T7-GFP-R	tatactTAATACGACTCACTATAGGGGTCTTGTAGTTGCCGTCGTC
PSK-ISH-general-F	ATGACTAAAATATTTAATTCTT
PSK-ISH-alpha/delta-R	TTATTGTGTATAAATATAGTCAA
PSK-ISH-theta-R	TCATAAACATAGTCGGGATG
PSK-ISH-omega-R	TTATCTCCCCCCATTATC
Supplementary Table S2: Primer sequences used in this study.
